# A statistical model for quantitative analysis of single-molecule footprinting data

**DOI:** 10.1101/2025.05.20.655044

**Authors:** Evgeniy A. Ozonov, Laura Gaspa-Toneu, Antoine H.F.M. Peters

## Abstract

The binding of sequence-specific TFs (TF) to genomic DNA is fundamental to gene regulation. Emerging single-molecule footprinting (SMF) technologies such as the NOMe-seq and Fiber-seq assays offer unique opportunities for acquiring quantitative information about binding states of TFs and nucleosomes at single-DNA-molecule resolution. Contrasting bulk epigenomic profiling methodologies, SMF enables better molecular characterization of inherently stochastic processes of protein-DNA interactions. Despite the many advantages that SMF technologies bring for studying mechanisms of gene regulation, rigorous statistical models for the analysis of datasets generated using these technologies are still missing. Here, we introduce a novel statistical framework designed for inference of footprint lengths and predictions of footprint positions for unbiased quantitative analysis and interpretation of SMF datasets. We carried out comprehensive computational simulations of SMF experiments and identified experimental parameters that are critical to footprint detection. Finally, we demonstrate the power of this statistical approach for the analysis of genome-wide and amplicon-based NOMe-seq datasets generated for mouse embryonic stem cells.
