## Supplementary Table 1 for "A statistical model for quantitative analysis of single-molecule footprinting data"

### Sheet: Legend
Supplementary Table 1
Annotation for amplicons designed for the NOMe-seq experiment carried out in this study.
Columns:
ID	Amplicon identifier
Name	Amplicon name
Class	Amplicon class according to chromatin signatures
#molecules	Number of molecules obtained by NOMe-seq experiment
chr	Chromosome
start	Start of the amplicon in mm10 genome
end	End of the amplicon in mm10 genome
strand	strand
#GCH	Number of GCHs covered by amplicon
#WCG	Number of WCG covered by amplicon
FwPrimer	Forward primer
RvPrimer	Reverse primer

### Sheet: Supplementary Table 1
ID	Name	Class	#molecules	chr	start	end	strand	#GCH	#WCG	FwPrimer	RvPrimer
AM1	AM1_REST	REST	1615	chr4	153679183	153679581	+	18	3	TGTAGTTTGGAATTAGAAGTGTTATT	CTCTAAATCTAAACTCTCTATTCAACA
AM2	AM2_RepressedChromatin	RepressedChromatin	121	chr11	4076121	4076595	+	20	8	GTGATTGTTAAGAAGAGGTAGTTTT	AAAACACCCATCTCCTATCTTC
AM3	AM3_REST	REST	755	chr11	4076761	4077080	+	16	3	AGATAGAGGATTAGAAGTTAGGGA	CACCATATAAAATTAAACTCAAAACCT
AM4	AM4_REST	REST	570	chr12	86547739	86548123	+	15	6	TTTGGATTAGATAGTAGGAGATTTAGA	CACCTTCTTCTTAATCATCCACA
AM5	AM5_Enhancer	Enhancer	187	chr13	48159412	48159879	+	18	6	TGTATTAGTGGGAATATGTTGGG	AATACTTCCCATTCCTCTATATCTATT
AM6	AM6_REST	REST	4348	chr6	32710104	32710475	+	18	4	TGTGGATTTTAGTTTTGGGGTATT	CCCCTCCACCCACAATAA
AM7	AM7_RepressedChromatin	RepressedChromatin	956	chr7	25142164	25142627	-	26	3	GGGTGAAAGGGGAATTTTGA	CCACACTCCAATCACACTAAAA
AM8	AM8_Promoter	Promoter	2978	chr7	6730026	6730457	-	33	8	GAGGATTTTGATAAGGAGGTGTTT	CCTCTTTAAATCCCTATCACCTAAAT
AM9	AM9_RepressedChromatin	RepressedChromatin	2778	chr2	174300343	174300687	+	24	9	GAAGTTTTAGGGAGGGATTTTTAATT	AAAAATAAACACCAACACACACC
AM10	AM10_RepressedChromatin	RepressedChromatin	549	chr7	6730847	6731210	+	22	3	ATAAAGGTGGAAGAAAGGATTTTT	TCCTAATAACATAAAAATATCTTCTATCA
AM11	AM11_RepressedChromatin	RepressedChromatin	100	chr7	142578781	142579215	-	25	3	TTTATGATTAAATTGGAGGTGTT	AATCTCCCTATCCTACTAAAATACTA
AM12	AM12_RepressedChromatin	RepressedChromatin	337	chr12	109532738	109533097	-	26	1	TGAATTTTGTAGATTTTTAAAAGAAGGA	AATAACAATTTCCCACTTATTAACTT
AM13	AM13_RepressedChromatin	RepressedChromatin	205	chr12	109532295	109532764	-	29	5	TAAGTTAATAAGTGGGAAATTGTTAT	AAATCTACTCAAAATTCTCTAAAAA
AM14	AM14_CTCF	CTCF	1051	chr15	97952351	97952777	-	27	4	TGTTATGTTTTTGGGATTTATTGAAT	CCTTTCCCAATCCTAAACTAACT
AM15	AM15_CTCF	CTCF	977	chr2	32912400	32912825	-	24	6	ATTGGGGGTTTATGGGATTAATAG	TATTCACATCTCTCTACAAAAACCA
AM16	AM16_CTCF	CTCF	3133	chr11	62756820	62757164	-	25	5	ATGAAGAGTTTTTGAATGAAGGTTAA	CTTAAATTATCCACCCTCCTCTCTAA
AM17	AM17_BivalentChromatin	BivalentChromatin	431	chr11	62756505	62756845	-	23	3	TTAGAGAGGAGGGTGGATAATTTAA	AACTACAAAAATTTCTTCCATCTACT
AM18	AM18_CTCF	CTCF	1253	chr4	130138383	130138741	+	22	7	AGGGAGATATTAAAGATTTAGGTTT	CATCCTCTTAACACCAATCTAAAAT
AM19	AM19_Promoter	Promoter	983	chr1	71102603	71102954	+	28	10	ATTTAGAAAATTTAGGAGTGGGATA	AATCCTTCCATCTCTAAATTTTAC
AM20	AM20_BivalentChromatin	BivalentChromatin	1081	chr10	116113677	116114129	-	35	5	TAGAGAATTGTGGAGGAGTATATAGA	ACCTTCCTTTCCTATATCCTTAAAAA
AM21	AM21_Promoter	Promoter	3165	chr3	106722106	106722464	-	22	5	GTGTTTTGGTAAGTGTTTGAGATTT	ATAAATACCAATTCCCAATTCTTCAA
AM22	AM22_BivalentChromatin	BivalentChromatin	823	chr1	9299603	9300051	+	36	8	GTGAGATGGGGGAATTGAAATATATA	CCAAAACTCCTTAATTTCCCCC
AM23	AM23_Promoter	Promoter	1897	chr17	24886567	24887008	+	35	9	AGAAATTTTGGTTTAGGATTGATAGT	CCCAATAAATAAACCAAAAATATCCC
AM24	AM24_Promoter	Promoter	2907	chr4	48279641	48279981	+	21	6	GGAAATGTAGTTTATATTGTAGTTTTATTG	CTCACCCCTAACTCCAAAAATA
AM25	AM25_BivalentChromatin	BivalentChromatin	3315	chr1	9299278	9299634	+	25	5	GGGATAGGGAGGTTGGGTTTTA	TCACTCTATATATTTCAATTCCCCCA
AM26	AM26_Promoter	Promoter	98	chr5	30155285	30155652	-	25	10	TTAGATAGGTTAATAATAGGGGAAA	TTTATCAATCTAAACTTAACCTTATT
AM27	AM27_Promoter	Promoter	3263	chr5	36465063	36465377	-	25	6	ATGGTGAGGATGTGATTTTAGG	AAAATAATCTATCCATCAAAACAACA
AM28	AM28_BivalentChromatin	BivalentChromatin	182	chr9	43239281	43239694	+	36	12	GGGATAGGATTTTTGATGGTATTTTA	ATTAAATCTCCCCTCTAAAAATAAAAA
AM29	AM29_BivalentChromatin	BivalentChromatin	1380	chr14	70205648	70206025	+	30	10	TGGTTTGTATAATTTTAGAGATTAGGA	AATTCAAATCCAAATCCCAAACTC
AM30	AM30_Promoter	Promoter	1430	chr17	85090640	85091009	+	34	8	TATAGGTTTTGATAGGGAAGAA	AAATCTCTCCCATTTTTAATAAA
AM31	AM31_Promoter	Promoter	1618	chr13	12565796	12566178	-	34	12	TTTGAGTTTTGATTAGATTTGAGAGG	TACAAAAACTACAACTCCCAAAAA
AM32	AM32_Promoter	Promoter	129	chr1	67038492	67038966	-	32	10	TTGTGTTTTTAAGAATTTGAAGGTGG	ACCCTCCCAATAAAATCAAAATAATT
AM33	AM33_BivalentChromatin	BivalentChromatin	1980	chr7	139894720	139895102	+	34	3	TTTGGTATTTTTAGTTTAGGTAGGT	TCTCTAAATCAAATCCCCTCTCTA
AM34	AM34_Promoter	Promoter	364	chr1	34011460	34011911	+	40	6	ATTTGTTGTGGGTTTTAAATAGAAAT	TACCTCTCCAAAACATCCTCATA
AM35	AM35_Promoter	Promoter	627	chr16	87432411	87432766	+	24	6	TTATTATAGGATTTATTTTGAGGTTTTT	AAAAATCTCTCCACTACAAATATCT
AM36	AM36_Promoter	Promoter	208	chr2	125858609	125859031	+	32	6	TTAGGTTTAGAGTGGAGAAGAGAT	TATCTCTAATTTCTCCTCTCCCC
AM37	AM37_BivalentChromatin	BivalentChromatin	971	chr9	117872673	117873035	-	34	5	AGGATAAGGAGAATAAGTTTTTGGG	ATCTCCATCTTCCCATTCACTAAAAA
AM38	AM38_Promoter	Promoter	219	chr12	95695271	95695628	+	30	10	TTTTTAAGAGGGAGGGGGTGTTAG	ATCTTCCCTCCTCAATCTCACC
AM39	AM39_BivalentChromatin	BivalentChromatin	962	chr11	76666291	76666658	-	29	7	TAGAGAAAGGAAAAGAAGAGATTATA	CTCCCAAATATTTCCTAATTTTCTTC
AM40	AM40_BivalentChromatin	BivalentChromatin	3121	chr7	27372068	27372440	-	33	7	AGTTAATTTTAGAGGAATTTTGGGTG	AACCCCTAAACCCCTATTCTAA
AM41	AM41_RepressedChromatin	RepressedChromatin	1268	chr1	94020295	94020666	+	20	5	ATAGTTTTTGTGGTTTTAGATTTTGG	ACCTCACAAATTAAAACACAAAATAA
AM42	AM42_RepressedChromatin	RepressedChromatin	404	chr1	91321837	91322241	+	38	2	TTTTATTTTATTTTGTAGATGGTAGG	CCCCAAATCATCAATAATATCTAATC
AM43	AM43_Promoter	Promoter	559	chr5	113800171	113800584	-	34	1	TTAGGGGATTTGAGGTTAAGAAGAA	CACACATCTAATCACATATCTAATCAC
AM44	AM44_GeneBody	GeneBody	318	chr17	56603495	56603928	-	43	7	GAGTAAGGTTAGTGAGTGTGATATAT	CTCACTTTTCCTCCTCACTTAA
AM45	AM45_Intergenic	Intergenic	947	chr13	37627995	37628437	-	28	4	AAGAGAGGGGTTTTTAGTTGTA	CCCTACCCCTAAAAATCCAAAA
AM46	AM46_Intergenic	Intergenic	496	chr13	37627689	37628017	-	21	3	TTTTTGGATTTTTAGGGGTAGG	AAAAACCATAATTCCTATCTCATAAT
AM47	AM47_Intergenic	Intergenic	456	chr5	41344753	41345125	-	22	0	AAATTGTAGGTATGATAGAGAAAGAA	CCAAATAATATTAAAACTAAATCACCA
AM48	AM48_Intergenic	Intergenic	480	chr5	41344967	41345277	-	16	1	TTTTTAGTAGGAAATTGATTTTGG	TTCCCAAAAACCATAATCAAAATTA
